# Intra-species diversity ensures the maintenance of functional microbial communities under changing environmental conditions

**DOI:** 10.1101/530022

**Authors:** Natalia García-García, Javier Tamames, Alexandra M. Linz, Carlos Pedrós-Alió, Fernando Puente-Sánchez

**Affiliations:** Systems Biology Program, Centro Nacional de Biotecnología, CSIC, C/Darwin n°3, Campus de Cantoblanco, 28049 Madrid, Spain; Great Lakes Bioenergy Research Center, University of Wisconsin-Madison, Madison, WI, USA

**Keywords:** intra-species diversity, microdiversity, ASV, ecotype, microbial community, environmental conditions, temperature, stability

## Abstract

Intra-species diversity comprises different ecotypes within the same species. These are assumed to provide stability in time and space to those species. However, the role that microdiversity plays in the stability of whole microbial communities remains underexplored. Understanding the drivers of microbial community stability is necessary to predict community response to future disturbances. Here, we analyzed 16S rRNA gene amplicons from eight different temperate bog lakes at OTU-97% and amplicon sequence variant (ASV) levels, and we found ecotypes within the same species with different distribution patterns in space and time. We observed that these ecotypes are adapted to different values of environmental factors such as water temperature and oxygen concentration. Our results showed that the existence of several ASVs within a species favored its persistence across changing environmental conditions. We propose that microdiversity aids the stability of microbial communities in the face of fluctuations in environmental factors.
