## Supplementary Tables S2 & S3 for "Intra-species diversity ensures the maintenance of functional microbial communities under changing environmental conditions": Supplementary Table S3.xls

### Sheet: Supplementary Table S3
ASVs	OTUs-97%	SilvaTax	FreshTax	Sequence	TotalAbun
ASV-1	OTU-00001	Bacteria,Proteobacteria,Betaproteobacteria,Burkholderiales,Burkholderiaceae,Polynucleobacter,NA	k__Bacteria(100);p__Proteobacteria(100);c__Betaproteobacteria(100);o__Burkholderiales(100);betII(100);Pnec(100);PnecC(95);	TACGTAGGGTGCAAGCGTTAATCGGAATTACTGGGCGTAAAGCGTGCGCAGGCGGTTATACAAGACAGGCGTGAAATCCCCGGGCTTAACCTGGGAATGGCGCCTGTGACTGTATAGCTAGAGTGTGTCAGAGGGGGGTA	929859
ASV-2	OTU-00001	Bacteria,Proteobacteria,Betaproteobacteria,Burkholderiales,Burkholderiaceae,Polynucleobacter,NA	k__Bacteria(100);p__Proteobacteria(100);c__Betaproteobacteria(100);o__Burkholderiales(100);betII(100);Pnec(100);PnecC(99);	TACGTAGGGTGCGAGCGTTAATCGGAATTACTGGGCGTAAAGCGTGCGCAGGCGGTTATACAAGACAGGCGTGAAATCCCCGGGCTTAACCTGGGAATGGCGCCTGTGACTGTATAGCTAGAGTGTGTCAGAGGGGGGTA	830837
ASV-48	OTU-00001	Bacteria,Proteobacteria,Betaproteobacteria,Burkholderiales,Burkholderiaceae,Polynucleobacter,NA	k__Bacteria(100);p__Proteobacteria(100);c__Betaproteobacteria(100);o__Burkholderiales(100);betII(100);Pnec(100);Pnec_unclassified(100);	TACGTAGGGTGCAAGCGTTAATCGGAATTACTGGGCGTAAAGCGTGCGCAGGCGGTTATACAAGACAGGCGTGAAATCCCCGGGCTTAACCTGGGAATTGCGTCTGTGACTGTATAGCTAGAGTGTGTCAGAGGGGGGTA	46843
ASV-4	OTU-00002	Bacteria,Actinobacteria,Actinobacteria,Frankiales,Sporichthyaceae,hgcI_clade,NA	k__Bacteria(100);p__Actinobacteria(100);c__Actinobacteria(100);o__Actinomycetales(100);acI(100);acI-B(100);acI-B2(100);	TACATAGGGTGCAAGCGTTGTCCGGAATTATTGGGCGTAAAGAGCTCGTAGGTCGTTAATTACGTCGGGTGTGAAAATCTGGGGCTCAACCCCAGACCTGCACTCGATACGGGTTAGCTAGAGTTTGGTAGGGGAGACTG	256622
ASV-5	OTU-00002	Bacteria,Actinobacteria,Actinobacteria,Frankiales,Sporichthyaceae,hgcI_clade,NA	k__Bacteria(100);p__Actinobacteria(100);c__Actinobacteria(100);o__Actinomycetales(100);acI(100);acI-B(98);acI-B2(98);	TACATAGGGTGCAAGCGTTGTCCGGAATTATTGGGCGTAAAGAGCTCGTAGGTGGTTAGTTACGTCGGGTGTGAAACTCTGGGGCTCAACCCCAGACCTGCACTCGATACGGGCTAGCTAGAGTTTGGTAGGGGAGACTG	209927
ASV-18	OTU-00002	Bacteria,Actinobacteria,Actinobacteria,Frankiales,Sporichthyaceae,hgcI_clade,NA	k__Bacteria(100);p__Actinobacteria(100);c__Actinobacteria(100);o__Actinomycetales(100);acI(100);acI-B(100);acI-B2(100);	TACATAGGGTGCAAGCGTTGTCCGGAATTATTGGGCGTAAAGAGCTCGTAGGTGGTTAGTTACGTCGGGTGTGAAAATCTGGGGCTCAACCCCAGACCTGCACTCGATACGGGCTAGCTAGAGTTTGGTAGGGGAGACTG	101903
ASV-3	OTU-00003	Bacteria,Proteobacteria,Gammaproteobacteria,Methylococcales,Methylococcaceae,Methylobacter,tundripaludum	k__Bacteria(100);p__Proteobacteria(100);c__Gammaproteobacteria(100);o__Methylococcales(100);gamI(100);unclassified(100);unclassified(100);	TACGGAGGGTGCGAGCGTTAATCGGAATTACTGGGCGTAAAGCGTGCGTAGGCGGTTCGTTAAGTCAGATGTGAAAGCCCTGGGCTCAACCTGGGAACTGCATTTGAAACTGGCGGACTAGAGTTTAGTAGAGGGGAGTG	238403
ASV-30	OTU-00003	Bacteria,Proteobacteria,Gammaproteobacteria,Methylococcales,Methylococcaceae,NA,NA	k__Bacteria(100);p__Proteobacteria(100);c__Gammaproteobacteria(100);o__Methylococcales(100);gamI(100);unclassified(100);unclassified(100);	TACGGAGGGTGCGAGCGTTAATCGGAATTACTGGGCGTAAAGCGTGCGTAGGCGGTTCGTTAAGTCAGATGTGAAAGCCCCGGGCTCAACCTGGGAACTGCATTTGAAACTGGCGAACTAGAGTTTAGTAGAGGGGAGTG	70193
ASV-31	OTU-00003	Bacteria,Proteobacteria,Gammaproteobacteria,Methylococcales,NA,NA,NA	k__Bacteria(100);p__Proteobacteria(100);c__Gammaproteobacteria(100);o__Methylococcales(100);gamI(100);unclassified(100);unclassified(100);	TACGGAGGGTGCAAGCGTTAATCGGAATTACTGGGCGTAAAGCGTGCGTAGGCGGTTCGTTAAGTCAGATGTGAAAGCCCCGGGCTCAACCTGGGAACTGCATTTGAAACTGGCGAACTAGAGTTTAGTAGAGGGGAGTG	50154
ASV-13	OTU-00007	Bacteria,Bacteroidetes,Sphingobacteriia,Sphingobacteriales,Chitinophagaceae,Sediminibacterium,NA	k__Bacteria(100);p__Bacteroidetes(100);c__[Saprospirae](100);o__[Saprospirales](100);bacI(100);bacI-A(100);bacI-A_unclassified(100);	TACGGAGGGTGCAAGCGTTATCCGGATTCACTGGGTTTAAAGGGTGCGTAGGCGGGTAGGTAAGTCAGTGGTGAAATCCTGGAGCTCAACTCCAGAACTGCCATTGATACTATTTATCTTGAATATTGTGGAGGTAAGCG	133549
ASV-29	OTU-00007	Bacteria,Bacteroidetes,Sphingobacteriia,Sphingobacteriales,Chitinophagaceae,Sediminibacterium,NA	k__Bacteria(100);p__Bacteroidetes(100);c__[Saprospirae](100);o__[Saprospirales](100);bacI(100);bacI-A(100);bacI-A2(82);	TACGGAGGGTGCAAGCGTTATCCGGATTCACTGGGTTTAAAGGGTGCGTAGGCGGGTAGGTAAGTCAGTGGTGAAATCCTGGAGCTCAACTTCAGAACTGCCATTGATACTATTTATCTTGAATATTGTGGAGGTAAGCG	79484
ASV-44	OTU-00007	Bacteria,Bacteroidetes,Sphingobacteriia,Sphingobacteriales,Chitinophagaceae,Sediminibacterium,NA	k__Bacteria(100);p__Bacteroidetes(100);c__[Saprospirae](100);o__[Saprospirales](100);bacI(100);bacI-A(100);bacI-A1(100);	TACGGAGGGTGCAAGCGTTATCCGGATTCACTGGGTTTAAAGGGTGCGTAGGCGGGTAGGTAAGTCAGTGGTGAAATCCTGGAGCTCAACTCCAGAACTGCCATTGATACTATCTATCTTGAATATTGTGGAGGTAAGCG	45729
ASV-129	OTU-00007	Bacteria,Bacteroidetes,Sphingobacteriia,Sphingobacteriales,Chitinophagaceae,Sediminibacterium,NA	k__Bacteria(100);p__Bacteroidetes(100);c__[Saprospirae](100);o__[Saprospirales](100);bacI(100);bacI-A(100);bacI-A2(88);	TACGGAGGGTGCAAGCGTTATCCGGATTCACTGGGTTTAAAGGGTGCGTAGGCGGGTAGGTAAGTCAGTGGTGAAATCCTTGAGCTCAACTCGAGAACTGCCATTGATACTATTTATCTTGAATATTGTGGAGGTAAGCG	13887
ASV-32	OTU-00019	Bacteria,Bacteroidetes,Sphingobacteriia,Sphingobacteriales,Chitinophagaceae,Sediminibacterium,NA	k__Bacteria(100);p__Bacteroidetes(100);c__[Saprospirae](100);o__[Saprospirales](100);bacI(100);bacI-A(100);bacI-A1(100);	TACGGAGGGTGCAAGCGTTATCCGGATTCACTGGGTTTAAAGGGTGCGTAGGCGGGCAGGTAAGTCAGTGGTGAAATCCTGGAGCTCAACTCCAGAACTGCCATTGATACTATCTGTCTTGAATATTGTGGAGGTAAGCG	68771
ASV-78	OTU-00066	Bacteria,Bacteroidetes,Sphingobacteriia,Sphingobacteriales,Chitinophagaceae,NA,NA	k__Bacteria(100);p__Bacteroidetes(100);c__[Saprospirae](100);o__[Saprospirales](100);bacI(100);bacI-B(100);bacI-B1(100);	TACGGAGGGTGCAAGCGTTATCCGGATTTACTGGGTTTAAAGGGTGTGTAGGCGGGTCTTTAAGTCAGTGGTGAAATCTCCGAGCTCAACTTGGAAACTGCCATTGATACTATTGATCTTGAATTTTGTTGAGGTAGGCG	22232
ASV-95	OTU-00067	Bacteria,Bacteroidetes,Sphingobacteriia,Sphingobacteriales,Chitinophagaceae,Hydrotalea,NA	k__Bacteria(100);p__Bacteroidetes(100);c__[Saprospirae](100);o__[Saprospirales](100);bacI(100);bacI-A(93);unclassified(82);	TACGGAGGGTGCAAGCGTTATCCGGATTCACTGGGTTTAAAGGGTGCGTAGGCGGGTATGTAAGTCAGTGGTGAAATCTCAGAGCTTAACTCTGAAACTGCCATTGATACTATATGTCTTGAATATTGTGGAGGTAAGCG	16246
